# Exosome-Mediated Bidirectional Signaling Regulates Glioma Stem-Cell Homeostasis and Radiation-Induced Plasticity

**DOI:** 10.64898/2026.09.02.748690

**Authors:** Linda Azizi, Ling He, Aparna Bhaduri, Linda M. Liau, Harley I. Kornblum, Frank Pajonk

## Abstract

**Background:** Glioblastoma (GBM) is an aggressive brain malignancy characterized by therapeutic resistance and frequent recurrence. Glioma-initiating cells (GICs), also known as glioma stem cells (GSCs), contribute to these features through self-renewal and resistance to genotoxic stress. Radiation therapy can paradoxically replenish the GIC compartment by inducing stem-like properties in non-stem glioma cells. We investigated whether exosomes mediate bidirectional communication that maintains the balance between GIC and non-stem populations at steady state and following irradiation.

**Methods:** Exosomes were isolated from GIC-enriched gliomaspheres and differentiated monolayer cultures of the patient-derived GBM lines HK-374 and HK-390. Vesicles were characterized by transmission electron microscopy, nanoparticle analysis, and detection of CD63. Recipient cells were exposed to exosomes with or without 4 Gy irradiation. GIC abundance and function were evaluated using a ZsGreen-ornithine decarboxylase degron reporter, sphere-formation assays, and extreme limiting dilution analysis. Exosomal protein cargo was characterized by liquid chromatography-tandem mass spectrometry and Gene Ontology enrichment analysis. Single-cell RNA sequencing was used to evaluate changes in cellular composition upon exosome treatment.

**Results:** Isolated vesicles displayed characteristic exosomal morphology, a mean diameter of 41.6 +/- 14.7 nm, and CD63 expression. Irradiation produced a 12-fold increase in GIC reporter-positive cells among initially reporter-negative differentiated cells. Gliomasphere-derived exosomes significantly and dose-dependently suppressed this radiation-induced phenotype conversion and reduced functional GIC frequency and self-renewal in both patient-derived lines. Conversely, exosomes from GIC-depleted monolayer cultures increased reporter-positive cells two- to three-fold and enhanced the frequency and self-renewal of existing GICs. Proteomic analysis identified 1,796 exosomal proteins, including 336 differentially abundant candidates. Gliomasphere-derived exosomes were enriched in proteins associated with translation, RNA binding, actin organization, cytoskeletal regulation, and intracellular trafficking. Monolayer-derived exosomes were enriched in extracellular-matrix and stem-cell-niche components, including NID2, LAMA5, LAMB1, LAMB2, LAMC1, THBS1, TGFBI, IQGAP3, and APOE. Single-cell transcriptomic analysis showed that gliomasphere-derived exosomes prevented the radiation-induced expansion of neural progenitor-like cells, consistent with suppression of an induced stem-like state. Treatment of gliomaspheres with monolayer-derived exosomes left their overall cellular composition largely but enriched MYC-target, E2F-target, and oxidative-phosphorylation programs, suggesting that increased sphere formation may partly reflect enhanced proliferative capacity.

**Conclusions:** GBM cells use exosomes to establish a bidirectional feedback circuit between stem-like and differentiated tumor-cell compartments. GIC-derived exosomes constrain radiation-induced conversion of non-stem glioma cells into GICs, whereas differentiated-cell-derived exosomes promote a niche that supports GIC maintenance and self-renewal, potentially through expansion of a mixed-vascular-like population containing neurovascular progenitors. Whether exosomal IQGAP3 contributes to the expansion of this GIC population remains to be determined. These findings identify exosome-mediated intercellular communication as a potential mechanism regulating GBM cellular homeostasis, treatment resistance, and recurrence.

**Graphical Abstract:** 
