## Supplementary material for "Exosome-Mediated Bidirectional Signaling Regulates Glioma Stem-Cell Homeostasis and Radiation-Induced Plasticity": suppl_table_3

ID	Description	GeneRatio	BgRatio	RichFactor	FoldEnrichment	zScore	pvalue	p.adjust	qvalue	geneID	Count	Ontology
GO:0071711	basement membrane organization	4/16	41/18860	0.0975609756097561	115	21.2927268258932	3.4320086358767e-08	3.03389563411501e-05	1.73768016195442e-05	NID2/LAMB2/LAMB1/LAMC1	4	Biological Process
GO:2001046	positive regulation of integrin-mediated signaling pathway	3/16	13/18860	0.230769230769231	272.019230769231	28.4828500152908	1.42528971945893e-07	6.29978056000846e-05	3.60823344768286e-05	LAMB2/LAMB1/LAMC1	3	Biological Process
GO:0050678	regulation of epithelial cell proliferation	6/16	416/18860	0.0144230769230769	17.0012019230769	9.61622215862271	7.37678764745738e-07	0.000217369342678411	0.000124499468716737	THBS1/APOE/LAMA5/LAMB1/LAMC1/IQGAP3	6	Biological Process
GO:2001044	regulation of integrin-mediated signaling pathway	3/16	24/18860	0.125	147.34375	20.9034626721752	1.0029438699787e-06	0.000221650595265293	0.000126951579331514	LAMB2/LAMB1/LAMC1	3	Biological Process
GO:0050673	epithelial cell proliferation	6/16	496/18860	0.0120967741935484	14.2590725806452	8.7197316147996	2.05438011625639e-06	0.000356095694607961	0.000203955738397748	THBS1/APOE/LAMA5/LAMB1/LAMC1/IQGAP3	6	Biological Process
GO:0007229	integrin-mediated signaling pathway	4/16	117/18860	0.0341880341880342	40.2991452991453	12.4247957250893	2.41693910367394e-06	0.000356095694607961	0.000203955738397748	LAMB2/LAMA5/LAMB1/LAMC1	4	Biological Process
GO:0030198	extracellular matrix organization	5/16	331/18860	0.0151057401812689	17.8058912386707	8.9883987084165	6.01953841282386e-06	0.000608845280646413	0.000348719433187574	NID2/LAMB2/LAMB1/LAMC1/TGFBI	5	Biological Process
GO:0043062	extracellular structure organization	5/16	332/18860	0.0150602409638554	17.7522590361446	8.97348052086378	6.10857855608538e-06	0.000608845280646413	0.000348719433187574	NID2/LAMB2/LAMB1/LAMC1/TGFBI	5	Biological Process
GO:0045229	external encapsulating structure organization	5/16	333/18860	0.015015015015015	17.698948948949	8.95862745507095	6.19865104730511e-06	0.000608845280646413	0.000348719433187574	NID2/LAMB2/LAMB1/LAMC1/TGFBI	5	Biological Process
GO:0031589	cell-substrate adhesion	5/16	369/18860	0.013550135501355	15.9722222222222	8.46353943313585	1.02048282981061e-05	0.000902106821552581	0.000516686569619899	NID2/THBS1/LAMA5/LAMB1/LAMC1	5	Biological Process
GO:1903053	regulation of extracellular matrix organization	3/16	76/18860	0.0394736842105263	46.5296052631579	11.5888252789889	3.39107607117463e-05	0.00272175981315395	0.00155890267936062	LAMB2/LAMB1/LAMC1	3	Biological Process
GO:0038060	nitric oxide-cGMP-mediated signaling	2/16	11/18860	0.181818181818182	214.318181818182	20.6211476829289	3.69469657894201e-05	0.00272175981315395	0.00155890267936062	THBS1/APOE	2	Biological Process
GO:0051149	positive regulation of muscle cell differentiation	3/16	85/18860	0.0352941176470588	41.6029411764706	10.9322551130396	4.7422515075951e-05	0.00322473102516466	0.00184698216611598	LAMB2/LAMB1/LAMC1	3	Biological Process
GO:0034446	substrate adhesion-dependent cell spreading	3/16	101/18860	0.0297029702970297	35.0123762376238	9.98678254421764	7.9353968011187e-05	0.00501063626584923	0.00286986906867526	LAMA5/LAMB1/LAMC1	3	Biological Process
GO:0007263	nitric oxide mediated signal transduction	2/16	26/18860	0.0769230769230769	90.6730769230769	13.3324583783481	0.000216708346915071	0.0127713452448615	0.0073148571835894	THBS1/APOE	2	Biological Process
GO:0051147	regulation of muscle cell differentiation	3/16	169/18860	0.0177514792899408	20.9245562130178	7.58138434844721	0.000363275545432807	0.0200709738851626	0.0114957590363934	LAMB2/LAMB1/LAMC1	3	Biological Process
GO:0019934	cGMP-mediated signaling	2/16	38/18860	0.0526315789473684	62.0394736842105	10.9749479141357	0.00046598221033059	0.0242310749371907	0.0138784794531897	THBS1/APOE	2	Biological Process
GO:0050679	positive regulation of epithelial cell proliferation	3/16	222/18860	0.0135135135135135	15.9290540540541	6.51991445879727	0.000804583041391466	0.0381657985690286	0.0218596679110535	LAMB1/LAMC1/IQGAP3	3	Biological Process
GO:0030195	negative regulation of blood coagulation	2/16	52/18860	0.0384615384615385	45.3365384615385	9.32878148690483	0.00087287176503362	0.0381657985690286	0.0218596679110535	THBS1/APOE	2	Biological Process
GO:0032369	negative regulation of lipid transport	2/16	52/18860	0.0384615384615385	45.3365384615385	9.32878148690483	0.00087287176503362	0.0381657985690286	0.0218596679110535	THBS1/APOE	2	Biological Process
GO:1900047	negative regulation of hemostasis	2/16	53/18860	0.0377358490566038	44.4811320754717	9.23659261358455	0.000906653585915837	0.0381657985690286	0.0218596679110535	THBS1/APOE	2	Biological Process
GO:0007528	neuromuscular junction development	2/16	56/18860	0.0357142857142857	42.0982142857143	8.97479667286575	0.00101173936987106	0.0388859827376528	0.0222721572955596	AGRN/LAMB2	2	Biological Process
GO:0050819	negative regulation of coagulation	2/16	56/18860	0.0357142857142857	42.0982142857143	8.97479667286575	0.00101173936987106	0.0388859827376528	0.0222721572955596	THBS1/APOE	2	Biological Process
GO:0015909	long-chain fatty acid transport	2/16	65/18860	0.0307692307692308	36.2692307692308	8.29973593013277	0.00136043820661992	0.049119480761915	0.0281334487336045	THBS1/APOE	2	Biological Process
GO:0043113	receptor clustering	2/16	66/18860	0.0303030303030303	35.719696969697	8.23324532741343	0.00140225852984277	0.049119480761915	0.0281334487336045	AGRN/APOE	2	Biological Process
GO:1903670	regulation of sprouting angiogenesis	2/16	67/18860	0.0298507462686567	35.1865671641791	8.16822348531013	0.00144469061064456	0.049119480761915	0.0281334487336045	THBS1/JAK1	2	Biological Process
GO:0030193	regulation of blood coagulation	2/16	70/18860	0.0285714285714286	33.6785714285714	7.98144391950384	0.00157564804009518	0.0497454595515764	0.0284919814769091	THBS1/APOE	2	Biological Process
GO:1905953	negative regulation of lipid localization	2/16	70/18860	0.0285714285714286	33.6785714285714	7.98144391950384	0.00157564804009518	0.0497454595515764	0.0284919814769091	THBS1/APOE	2	Biological Process
GO:0005604	basement membrane	8/16	100/19944	0.08	99.72	28.0423184065813	3.73807503663415e-15	2.01340750280511e-13	1.24336744032877e-13	NID2/AGRN/LAMB2/LAMA5/LAMA4/LAMB1/LAMC1/TGFBI	8	Cellular Component
GO:0031012	extracellular matrix	11/16	496/19944	0.0221774193548387	27.6441532258065	17.0266287429438	7.87723202607882e-15	2.01340750280511e-13	1.24336744032877e-13	NID2/THBS1/AGRN/APOE/LAMB2/LAMA5/LAMA4/AHSG/LAMB1/LAMC1/TGFBI	11	Cellular Component
GO:0030312	external encapsulating structure	11/16	497/19944	0.0221327967806841	27.5885311871227	17.0086409169725	8.05363001122045e-15	2.01340750280511e-13	1.24336744032877e-13	NID2/THBS1/AGRN/APOE/LAMB2/LAMA5/LAMA4/AHSG/LAMB1/LAMC1/TGFBI	11	Cellular Component
GO:0043256	laminin complex	4/16	10/19944	0.4	498.6	44.5970901928018	5.78267283923658e-11	1.08425115735686e-09	6.69572644543183e-10	LAMB2/LAMA5/LAMB1/LAMC1	4	Cellular Component
GO:0005788	endoplasmic reticulum lumen	6/16	319/19944	0.0188087774294671	23.4451410658307	11.4508104787155	1.1179199696253e-07	1.67687995443796e-06	1.03554691923186e-06	THBS1/APOE/LAMB2/AHSG/LAMB1/LAMC1	6	Cellular Component
GO:0098637	protein complex involved in cell-matrix adhesion	3/16	17/19944	0.176470588235294	219.970588235294	25.5924971752911	2.86090226937e-07	3.5761278367125e-06	2.20841578688211e-06	LAMB2/LAMB1/LAMC1	3	Cellular Component
GO:0043083	synaptic cleft	3/16	25/19944	0.12	149.58	21.0629875589825	9.63879067536298e-07	1.03272757236032e-05	6.3775457100146e-06	APOE/LAMB2/LAMA5	3	Cellular Component
GO:0098636	protein complex involved in cell adhesion	3/16	57/19944	0.0526315789473684	65.6052631578947	13.8402542874341	1.20717561628696e-05	0.000113172714026903	6.988911462714e-05	LAMB2/LAMB1/LAMC1	3	Cellular Component
GO:0031093	platelet alpha granule lumen	2/16	67/19944	0.0298507462686567	37.2089552238806	8.4120405013392	0.00129416959158234	0.0107847465965195	0.0066600540385524	THBS1/AHSG	2	Cellular Component
GO:0031594	neuromuscular junction	2/16	81/19944	0.0246913580246914	30.7777777777778	7.60914309578473	0.00188410674359577	0.0141308005769683	0.00872638912823305	LAMB2/LAMA5	2	Cellular Component
GO:0031091	platelet alpha granule	2/16	91/19944	0.021978021978022	27.3956043956044	7.15093144113301	0.00237019985578062	0.0161604535621406	0.00997978886644471	THBS1/AHSG	2	Cellular Component
GO:0072562	blood microparticle	2/16	145/19944	0.0137931034482759	17.1931034482759	5.54518247887454	0.00589224032744882	0.0368265020465551	0.022741980211206	APOE/AHSG	2	Cellular Component
GO:0005201	extracellular matrix structural constituent	9/17	175/18662	0.0514285714285714	56.4564705882353	22.256084080763	1.03892001540816e-14	8.10357612018366e-13	3.718240055145e-13	NID2/THBS1/AGRN/LAMB2/LAMA5/LAMA4/LAMB1/LAMC1/TGFBI	9	Molecular Function
GO:0005178	integrin binding	5/17	152/18662	0.0328947368421053	36.1106811145511	13.1240707315572	1.91888043965708e-07	7.48363371466261e-06	3.43378604991267e-06	THBS1/LAMB2/LAMA5/LAMB1/TGFBI	5	Molecular Function
GO:0043394	proteoglycan binding	3/17	37/18662	0.0810810810810811	89.0079491255962	16.1802543827877	4.78590520834164e-06	0.000124433535416883	5.70950095030231e-05	THBS1/AGRN/APOE	3	Molecular Function
GO:0050840	extracellular matrix binding	3/17	66/18662	0.0454545454545455	49.8983957219251	12.0162106506732	2.77292430158456e-05	0.000540720238808989	0.000248103753299671	THBS1/AGRN/TGFBI	3	Molecular Function
GO:0005518	collagen binding	3/17	72/18662	0.0416666666666667	45.7401960784314	11.4851100172974	3.60182318584305e-05	0.000561884416991515	0.000257814712249818	NID2/THBS1/TGFBI	3	Molecular Function
GO:0043395	heparan sulfate proteoglycan binding	2/17	19/18662	0.105263157894737	115.554179566563	15.0848349676593	0.000132347308487032	0.00172051501033142	0.000789440085712123	AGRN/APOE	2	Molecular Function
GO:0043236	laminin binding	2/17	28/18662	0.0714285714285714	78.4117647058823	12.3778057050823	0.000291149978498468	0.00324424261755436	0.00148858635623277	THBS1/AGRN	2	Molecular Function
GO:0071813	lipoprotein particle binding	2/17	32/18662	0.0625	68.6102941176471	11.5582507014857	0.000381220388095159	0.00330391003015804	0.0015159641164018	THBS1/APOE	2	Molecular Function
GO:0071814	protein-lipid complex binding	2/17	32/18662	0.0625	68.6102941176471	11.5582507014857	0.000381220388095159	0.00330391003015804	0.0015159641164018	THBS1/APOE	2	Molecular Function
GO:0005539	glycosaminoglycan binding	3/17	240/18662	0.0125	13.7220588235294	5.98970391124438	0.00125003364568498	0.00975026243634287	0.00447380462666204	THBS1/AGRN/APOE	3	Molecular Function
GO:1901681	sulfur compound binding	3/17	266/18662	0.0112781954887218	12.3808049535604	5.64498538060144	0.00167920776381984	0.0119071095979952	0.00546345109759566	THBS1/AGRN/APOE	3	Molecular Function
GO:0005200	structural constituent of cytoskeleton	2/17	115/18662	0.0173913043478261	19.0915601023018	5.8762305508328	0.00481928040779666	0.0313253226506783	0.0143732924443058	AGRN/ADD3	2	Molecular Function
GO:0005131	growth hormone receptor binding	1/17	10/18662	0.1	109.776470588235	10.3892209658949	0.00907434845053889	0.0415949640646061	0.0190854086126398	JAK1	1	Molecular Function
GO:0030023	extracellular matrix constituent conferring elasticity	1/17	10/18662	0.1	109.776470588235	10.3892209658949	0.00907434845053889	0.0415949640646061	0.0190854086126398	LAMC1	1	Molecular Function
GO:0035374	chondroitin sulfate binding	1/17	10/18662	0.1	109.776470588235	10.3892209658949	0.00907434845053889	0.0415949640646061	0.0190854086126398	AGRN	1	Molecular Function
GO:0002162	dystroglycan binding	1/17	11/18662	0.0909090909090909	99.7967914438503	9.89689232583878	0.00997750822302146	0.0415949640646061	0.0190854086126398	AGRN	1	Molecular Function
GO:0043208	glycosphingolipid binding	1/17	11/18662	0.0909090909090909	99.7967914438503	9.89689232583878	0.00997750822302146	0.0415949640646061	0.0190854086126398	LAMB1	1	Molecular Function
GO:0004866	endopeptidase inhibitor activity	2/17	170/18662	0.0117647058823529	12.9148788927336	4.71229937860876	0.0102556028848307	0.0415949640646061	0.0190854086126398	THBS1/AHSG	2	Molecular Function
GO:0008201	heparin binding	2/17	170/18662	0.0117647058823529	12.9148788927336	4.71229937860876	0.0102556028848307	0.0415949640646061	0.0190854086126398	THBS1/APOE	2	Molecular Function
GO:0097493	structural molecule activity conferring elasticity	1/17	12/18662	0.0833333333333333	91.4803921568627	9.46708774700924	0.0108798932082882	0.0415949640646061	0.0190854086126398	LAMC1	1	Molecular Function
GO:0030414	peptidase inhibitor activity	2/17	178/18662	0.0112359550561798	12.3344348975545	4.58799162892642	0.0111986441712401	0.0415949640646061	0.0190854086126398	THBS1/AHSG	2	Molecular Function
GO:0061135	endopeptidase regulator activity	2/17	199/18662	0.0100502512562814	11.0328111143955	4.29644011242614	0.0138492866605941	0.0479862805355965	0.0220179964670753	THBS1/AHSG	2	Molecular Function
GO:0005516	calmodulin binding	2/17	206/18662	0.00970873786407767	10.6579097658481	4.20880385099379	0.0147880153521623	0.0479862805355965	0.0220179964670753	IQGAP3/ADD3	2	Molecular Function
GO:0051015	actin filament binding	2/17	208/18662	0.00961538461538462	10.5554298642534	4.18453651355752	0.01506120100769	0.0479862805355965	0.0220179964670753	IQGAP3/ADD3	2	Molecular Function
GO:0030169	low-density lipoprotein particle binding	1/17	17/18662	0.0588235294117647	64.5743944636678	7.91837786415838	0.0153802181203835	0.0479862805355965	0.0220179964670753	THBS1	1	Molecular Function
