## Supplementary material for "Exosome-Mediated Bidirectional Signaling Regulates Glioma Stem-Cell Homeostasis and Radiation-Induced Plasticity": suppl_table_4

### Sheet: Cyc HALLMARK_GSEA_top10_Exo0Gy
ID	Description	setSize	enrichmentScore	NES	pvalue	p.adjust	qvalue	rank	leading_edge	core_enrichment	cell_type	comparison	direction
HALLMARK_MYC_TARGETS_V1	HALLMARK_MYC_TARGETS_V1	199	0.510058	2.46246	4.15992084191687e-15	2.07996042095844e-13	1.13850465147199e-13	2585	tags=43%, list=19%, signal=36%	MYC/NHP2/LSM2/CDK4/PHB2/POLD2/ODC1/MCM7/RPS2/NME1/EIF2S1/MCM5/PSMD3/RPL18/RPLP0/SNRPA/ACP1/PHB1/MCM6/RPS10/RPS3/C1QBP/SNRPD2/PSMB2/CCT2/PSMD8/H2AZ1/SERBP1/CYC1/MCM2/RPS5/PSMA7/EIF4H/RPL14/CDK2/CCT5/ERH/RANBP1/PPM1G/PABPC4/SET/HDGF/HNRNPA1/CDC20/KPNB1/ILF2/FBL/EIF2S2/SNRPB2/RACK1/POLE3/PA2G4/NOP16/CNBP/SLC25A3/HNRNPD/STARD7/HPRT1/DUT/VDAC1/TFDP1/SNRPD1/SRSF3/TRIM28/EIF3B/MRPS18B/PSMA4/PSMC6/CCT7/D…	Cycling	Exo0Gy_vs_Control	Enriched_in_Exo0Gy
HALLMARK_OXIDATIVE_PHOSPHORYLATION	HALLMARK_OXIDATIVE_PHOSPHORYLATION	198	0.452291	2.17962	1.25383066226657e-10	3.13457665566642e-09	1.71576827468056e-09	2905	tags=42%, list=21%, signal=34%	ATP5MC3/TOMM22/NDUFB2/COX8A/NDUFA4/ATP5ME/PHB2/ATP5MC2/ETFB/COX7A2/MGST3/COX6A1/SDHA/SURF1/PDHA1/UQCR11/NDUFB7/ATP5F1B/ATP6V0C/NDUFC2/OXA1L/COX6B1/NDUFS7/NDUFA2/GPI/TIMM13/UQCR10/FH/CYC1/SLC25A4/NDUFS6/CYB5A/COX11/UQCRH/ACAA1/TIMM10/MFN2/GPX4/ATP5PF/SDHB/BAX/UQCRC1/TIMM17A/NDUFB8/MTRR/TIMM50/COX6C/PDP1/NDUFS3/NDUFS8/ETFA/SLC25A3/UQCRFS1/COX4I1/VDAC1/NDUFB1/MRPL34/NDUFB3/MRPL15/RHOT2/ATP5MF/COX7C/…	Cycling	Exo0Gy_vs_Control	Enriched_in_Exo0Gy
HALLMARK_MYC_TARGETS_V2	HALLMARK_MYC_TARGETS_V2	57	0.57309	2.29887	1.25387164703626e-06	2.08978607839377e-05	1.14388290606817e-05	3334	tags=60%, list=24%, signal=45%	MYC/CDK4/TCOF1/PES1/MCM5/PUS1/PHB1/TBRG4/IPO4/LAS1L/GRWD1/MRTO4/FARSA/TFB2M/PA2G4/NOP16/MYBBP1A/IMP4/HK2/SLC19A1/UNG/RCL1/NOC4L/NOLC1/EXOSC5/AIMP2/BYSL/SRM/NIP7/DCTPP1/PPRC1/PPAN/RRP9/NDUFAF4	Cycling	Exo0Gy_vs_Control	Enriched_in_Exo0Gy
HALLMARK_UV_RESPONSE_UP	HALLMARK_UV_RESPONSE_UP	113	0.448075	1.99169	2.38494528792269e-06	2.98118160990337e-05	1.63180467068395e-05	2609	tags=40%, list=19%, signal=33%	BSG/ALDOA/FKBP4/POLR2H/HYAL2/FURIN/UROD/CDC34/STK25/ASNS/NPTX2/RPN1/RXRB/MSX1/SLC25A4/BMP2/FEN1/CDK2/ACAA1/GRINA/TFRC/NFKBIA/POLE3/BCL2L11/EPHX1/DGAT1/ARRB2/EIF5/SELENOW/TYRO3/BTG1/CCNE1/SQSTM1/AP2S1/STIP1/YKT6/MAOA/PPIF/CNP/PPP1R2/TMBIM6/NUP58/SIGMAR1/JUNB/H2AX	Cycling	Exo0Gy_vs_Control	Enriched_in_Exo0Gy
HALLMARK_TNFA_SIGNALING_VIA_NFKB	HALLMARK_TNFA_SIGNALING_VIA_NFKB	142	0.385518	1.77809	4.32876466053238e-05	0.00036073	0.000197452	2771	tags=35%, list=20%, signal=28%	JAG1/MYC/PMEPA1/SERPINE1/TNC/DUSP4/F2RL1/SAT1/TNIP1/FOSL1/BCL3/PTPRE/FOSL2/CCND1/ZC3H12A/CXCL6/JUN/PHLDA2/BMP2/PLAUR/PHLDA1/IL7R/EIF1/NFKBIA/GADD45A/RELA/SPSB1/TNFAIP3/CSF1/MARCKS/TIPARP/PLAU/TNIP2/DUSP5/KLF10/ETS2/BTG1/MXD1/SQSTM1/LAMB3/KLF6/MCL1/GEM/SOCS3/KDM6B/RELB/JUNB/SNN/FJX1/IER5	Cycling	Exo0Gy_vs_Control	Enriched_in_Exo0Gy
HALLMARK_MTORC1_SIGNALING	HALLMARK_MTORC1_SIGNALING	188	0.365419	1.74352	4.03705000830582e-05	0.00036073	0.000197452	2528	tags=32%, list=18%, signal=26%	SLC7A11/ALDOA/TPI1/TOMM40/TUBG1/SLC7A5/BCAT1/SLC1A5/CD9/SLC6A6/CACYBP/ACLY/ASNS/RPN1/EBP/GPI/SDF2L1/MCM2/PSMD13/DDX39A/ACTR2/TFRC/MTHFD2L/MLLT11/ME1/ENO1/NHERF1/EIF2S2/PRDX1/EDEM1/SC5D/HPRT1/CDC25A/PSME3/GAPDH/HK2/UNG/G6PD/PSMA4/PFKL/ATP5MC1/NIBAN1/PSMC6/LDHA/SLC2A1/DHCR24/SQSTM1/FADS2/EEF1E1/STIP1/PHGDH/YKT6/PSMD12/PSMB5/RAB1A/NUP205/PIK3R3/MTHFD2/PGK1/FDXR	Cycling	Exo0Gy_vs_Control	Enriched_in_Exo0Gy
HALLMARK_IL2_STAT5_SIGNALING	HALLMARK_IL2_STAT5_SIGNALING	133	0.388804	1.77821	0.000120583	0.00086131	0.000471454	2787	tags=31%, list=20%, signal=25%	MYC/SPP1/RGS16/ADAM19/PRAF2/ODC1/PLEC/FURIN/LRIG1/SLC1A5/PUS1/EMP1/RNH1/NDRG1/ITGAE/AHCY/BMP2/PHLDA1/BCL2/MYO1C/IGF2R/HIPK2/GPX4/ECM1/MAPKAPK2/NCOA3/ETV4/CSF1/HK2/MXD1/IFITM3/CCNE1/KLF6/BCL2L1/GSTO1/ALCAM/COL6A1/CAPG/PTCH1/ITGA6/CKAP4	Cycling	Exo0Gy_vs_Control	Enriched_in_Exo0Gy
HALLMARK_EPITHELIAL_MESENCHYMAL_TRANSITION	HALLMARK_EPITHELIAL_MESENCHYMAL_TRANSITION	159	0.360596	1.68251	0.000221433	0.00138395	0.000757532	989	tags=21%, list=7%, signal=19%	LGALS1/FLNA/SPP1/PMEPA1/MMP2/SERPINE1/TNC/PFN2/DPYSL3/SAT1/COLGALT1/COL1A1/COL6A3/MCM7/COL6A2/TGFBI/COL7A1/SNAI2/CD59/COL4A1/COL4A2/NTM/EMP3/ADAM12/CXCL6/PLOD3/JUN/POSTN/MSX1/ITGA5/PLAUR/PPIB/LOXL1	Cycling	Exo0Gy_vs_Control	Enriched_in_Exo0Gy
HALLMARK_DNA_REPAIR	HALLMARK_DNA_REPAIR	142	0.360996	1.66499	0.000342269	0.00190149	0.00104082	3671	tags=42%, list=27%, signal=31%	POLR2E/TMED2/POLR2H/NME1/SURF1/ZWINT/GUK1/VPS28/ADCY6/NELFE/CANT1/POLE4/SSRP1/POLR2J/VPS37B/ADRM1/DDB1/GTF2H5/POLR2A/FEN1/SMAD5/SUPT5H/ALYREF/GPX4/GTF3C5/SUPT4H1/HPRT1/GTF2A2/DUT/ERCC2/USP11/POLD1/SNAPC4/GTF2F1/NELFCD/NELFB/POLL/BCAP31/MRPL40/TK2/TAF6/AAAS/XPC/MPG/ITPA/BCAM/POLR3C/POLR2D/POM121/DDB2/ELL/STX3/POLR1D/POLR2F/GTF2H1/POLR2I/SDCBP/LIG1/SF3A3/NME4	Cycling	Exo0Gy_vs_Control	Enriched_in_Exo0Gy
HALLMARK_REACTIVE_OXYGEN_SPECIES_PATHWAY	HALLMARK_REACTIVE_OXYGEN_SPECIES_PATHWAY	42	0.503454	1.89516	0.000645754	0.00293525	0.00160666	3536	tags=52%, list=26%, signal=39%	FTL/PRDX2/LAMTOR5/STK25/PTPA/PRDX6/GPX4/TXN/PRDX1/ERCC2/ATOX1/G6PD/GCLM/SBNO2/PFKP/JUNB/PDLIM1/ABCC1/HMOX2/CDKN2D/PRDX4/PRNP	Cycling	Exo0Gy_vs_Control	Enriched_in_Exo0Gy

### Sheet: Cyc HALLMARK_GSEA_top10_Control
ID	Description	setSize	enrichmentScore	NES	pvalue	p.adjust	qvalue	rank	leading_edge	core_enrichment	cell_type	comparison	direction
HALLMARK_UV_RESPONSE_DN	HALLMARK_UV_RESPONSE_DN	128	-0.330805	-1.50559	0.00704552	0.0220173	0.0120516	2540	tags=31%, list=18%, signal=26%	CDK13/NIPBL/FYN/RASA2/IGFBP5/MAP2K5/MIOS/LTBP1/CDC42BPA/PRKCE/PRDM2/TFPI/TGFBR3/SCAF8/DDAH1/NR3C1/CACNA1A/SCN8A/ADD3/PDLIM5/ATRX/ATP2B1/MMP16/SMAD3/DLC1/PTPN21/MGLL/PRKCA/F3/ATXN1/ADGRL2/NOTCH2/SIPA1L1/BCKDHB/RBPMS/DLG1/COL5A2/COL11A1/LPAR1/MAGI2	Cycling	Exo0Gy_vs_Control	Enriched_in_Control
HALLMARK_KRAS_SIGNALING_UP	HALLMARK_KRAS_SIGNALING_UP	116	-0.284319	-1.27867	0.0664062	0.114494	0.0626701	1358	tags=23%, list=10%, signal=21%	HBEGF/CBR4/TFPI/CA2/ETS1/ZNF277/SPON1/STRN/PLAT/ALDH1A2/RABGAP1L/PTBP2/SPARCL1/MAP3K1/IL1B/AMMECR1/HDAC9/MAFB/GPNMB/AKAP12/CFH/ANKH/EREG/TMEM100/SERPINA3/BTBD3/TMEM158	Cycling	Exo0Gy_vs_Control	Enriched_in_Control
HALLMARK_COAGULATION	HALLMARK_COAGULATION	70	-0.31128	-1.29157	0.0845865	0.140977	0.0771666	1117	tags=17%, list=8%, signal=16%	PLAT/GSN/MASP2/F3/PREP/GDA/TFPI2/CFH/CLU/FN1/FBN1/CFI	Cycling	Exo0Gy_vs_Control	Enriched_in_Control
HALLMARK_IL6_JAK_STAT3_SIGNALING	HALLMARK_IL6_JAK_STAT3_SIGNALING	45	-0.328522	-1.22923	0.166994	0.24051	0.131648	1293	tags=18%, list=9%, signal=16%	IL7/IFNAR1/IL1B/STAT1/LEPR/IL6ST/IL13RA1/ITGA4	Cycling	Exo0Gy_vs_Control	Enriched_in_Control
HALLMARK_INFLAMMATORY_RESPONSE	HALLMARK_INFLAMMATORY_RESPONSE	93	-0.276043	-1.19334	0.158915	0.24051	0.131648	1264	tags=18%, list=9%, signal=17%	ATP2B1/TAPBP/NAMPT/IFNAR1/SPHK1/IL1B/F3/BEST1/GPC3/MSR1/CXCL8/PDPN/EREG/PDE4B/LPAR1/ITGB8/HIF1A	Cycling	Exo0Gy_vs_Control	Enriched_in_Control
HALLMARK_HEDGEHOG_SIGNALING	HALLMARK_HEDGEHOG_SIGNALING	24	-0.369686	-1.21302	0.209163	0.275215	0.150644	525	tags=12%, list=4%, signal=12%	NF1/OPHN1/NRCAM	Cycling	Exo0Gy_vs_Control	Enriched_in_Control
HALLMARK_SPERMATOGENESIS	HALLMARK_SPERMATOGENESIS	66	-0.284347	-1.15916	0.216891	0.278065	0.152204	3516	tags=33%, list=25%, signal=25%	GAD1/RAD17/RPL39L/SLC12A2/SCG3/EZH2/IFT88/PARP2/SIRT1/STAM2/IDE/BRAF/NAA11/ZC2HC1C/DBF4/DCC/GMCL1/SPATA6/HSPA4L/TOPBP1/PIAS2/TLE4	Cycling	Exo0Gy_vs_Control	Enriched_in_Control
HALLMARK_APICAL_SURFACE	HALLMARK_APICAL_SURFACE	26	-0.356319	-1.18853	0.224852	0.281065	0.153846	907	tags=19%, list=7%, signal=18%	ATP8B1/ADAM10/MDGA1/BRCA1/EFNA5	Cycling	Exo0Gy_vs_Control	Enriched_in_Control
HALLMARK_NOTCH_SIGNALING	HALLMARK_NOTCH_SIGNALING	25	-0.338097	-1.11809	0.285714	0.339997	0.186104	1837	tags=28%, list=13%, signal=24%	WNT5A/SAP30/FZD1/PRKCA/NOTCH2/MAML2/ST3GAL6	Cycling	Exo0Gy_vs_Control	Enriched_in_Control
HALLMARK_KRAS_SIGNALING_DN	HALLMARK_KRAS_SIGNALING_DN	56	-0.2833	-1.10625	0.292398	0.339997	0.186104	2827	tags=32%, list=20%, signal=26%	VPS50/GDNF/PTPRJ/TENM2/EGF/C5/TAS2R4/ZC2HC1C/BARD1/TGFB2/GRID2/DCC/MFSD6/CPEB3/NR6A1/IRS4/TCF7L1/SKIL	Cycling	Exo0Gy_vs_Control	Enriched_in_Control

### Sheet: MES HALLMARK_GSEA_top10_Exo0Gy
ID	Description	setSize	enrichmentScore	NES	pvalue	p.adjust	qvalue	rank	leading_edge	core_enrichment	cell_type	comparison	direction
HALLMARK_MYC_TARGETS_V1	HALLMARK_MYC_TARGETS_V1	198	0.548054	2.70115	7.07101122805102e-20	3.53550561402551e-18	2.67954109694565e-18	2238	tags=45%, list=21%, signal=36%	RPLP0/POLD2/NPM1/RPS3/CCT2/CYC1/CAD/CDC20/ODC1/EIF3B/ILF2/RANBP1/LSM2/PRDX3/PSMD3/RRP9/PHB2/RPL18/MCM6/PHB1/EIF2S1/EIF4A1/MCM7/RPS5/HNRNPA1/MCM4/HNRNPA3/DUT/CNBP/PSMA7/PPIA/BUB3/CDC45/SYNCRIP/G3BP1/NOLC1/ACP1/TRIM28/SRSF3/COX5A/HDGF/HNRNPD/PABPC1/CCT3/CSTF2/DEK/SNRPA1/SLC25A3/PA2G4/RAD23B/RPS2/RSL1D1/IARS1/KPNB1/IMPDH2/PRPS2/HNRNPA2B1/TRA2B/SET/NME1/RPS10/SRM/RPL6/RNPS1/PRPF31/PSMD8/HNRNPU/MCM2/X…	MES	Exo0Gy_vs_Control	Enriched_in_Exo0Gy
HALLMARK_E2F_TARGETS	HALLMARK_E2F_TARGETS	192	0.506328	2.47683	3.91842414775253e-15	9.79606036938134e-14	7.42438259574165e-14	2441	tags=47%, list=23%, signal=37%	TUBB/POLD2/RAD21/CDC20/RANBP1/BIRC5/CIT/SNRPB/MCM6/EIF2S1/MCM7/H2AX/CDKN3/MCM4/DUT/GINS1/CENPE/SSRP1/ESPL1/DDX39A/WDR90/SYNCRIP/POLE/PLK4/SPAG5/SLBP/NOLC1/ANP32E/DSCC1/POP7/KIF22/PMS2/CDCA8/ASF1B/HNRNPD/DEK/SMC4/TRIP13/MKI67/CDCA3/PA2G4/RPA2/CKS2/RPA1/RAD51AP1/CDKN2C/HMGB3/TUBG1/TIPIN/TK1/POLA2/PSMC3IP/BUB1B/CNOT9/TMPO/ORC6/TIMELESS/POLD1/E2F8/TRA2B/NME1/CCP110/LIG1/PTTG1/MYBL2/SMC1A/CDC25B/MCM2/…	MES	Exo0Gy_vs_Control	Enriched_in_Exo0Gy
HALLMARK_G2M_CHECKPOINT	HALLMARK_G2M_CHECKPOINT	190	0.405205	1.98142	1.12180177938941e-07	1.86966963231568e-06	1.41701277396557e-06	2436	tags=44%, list=23%, signal=34%	NUMA1/RAD21/KIF11/CDC20/ODC1/TLE3/BIRC5/MCM6/H2AX/CCND1/CDKN3/CENPE/TENT4A/BUB3/PRMT5/ESPL1/CDC45/CCNT1/DDX39A/SYNCRIP/POLE/PLK4/E2F1/G3BP1/NOLC1/E2F4/E2F3/KIF22/NDC80/HNRNPD/SMC4/PURA/SMC2/CUL3/MKI67/PAFAH1B1/RPA2/CKS2/RAD23B/KIF20B/CDKN2C/H2BC12/BCL3/HMGB3/INCENP/POLA2/TMPO/ORC6/KPNB1/ABL1/TRA2B/SS18/PTTG1/MYBL2/SMC1A/CUL4A/H2AZ2/CDC25B/ODF2/KMT5A/HNRNPU/MCM2/KPNA2/DTYMK/NCL/SLC7A5/MCM3/HSPA8/R…	MES	Exo0Gy_vs_Control	Enriched_in_Exo0Gy
HALLMARK_UNFOLDED_PROTEIN_RESPONSE	HALLMARK_UNFOLDED_PROTEIN_RESPONSE	98	0.45519	2.03811	5.00988731848196e-06	6.26235914810245e-05	4.74620903856186e-05	2389	tags=41%, list=23%, signal=32%	NPM1/KHSRP/BAG3/EEF2/RRP9/EIF2S1/EIF4A1/EIF4A3/LSM4/H2AX/HYOU1/BANF1/ARFGAP1/PSAT1/SRPRB/NOLC1/GOSR2/EXOSC4/FKBP14/PREB/FUS/IARS1/CXXC1/EIF4EBP1/SHC1/EXOSC9/EXOSC10/XPOT/CNOT4/TATDN2/SLC7A5/EXOSC1/EDC4/RPS14/MTREX/EIF2AK3/ERO1A/ATF4/NABP1/EXOSC2	MES	Exo0Gy_vs_Control	Enriched_in_Exo0Gy
HALLMARK_MYC_TARGETS_V2	HALLMARK_MYC_TARGETS_V2	56	0.538123	2.13647	1.1959138797678e-05	0.000119591	9.06376835192441e-05	2436	tags=52%, list=23%, signal=40%	MYBBP1A/NPM1/TCOF1/RRP9/PHB1/PPAN/MCM4/FARSA/GRWD1/TMEM97/PES1/PLK4/NOLC1/IPO4/NOC4L/HK2/RRP12/PA2G4/TFB2M/PPRC1/SRM/SLC19A1/UTP20/WDR43/IMP4/CDK4/NIP7/RABEPK/PLK1	MES	Exo0Gy_vs_Control	Enriched_in_Exo0Gy
HALLMARK_OXIDATIVE_PHOSPHORYLATION	HALLMARK_OXIDATIVE_PHOSPHORYLATION	188	0.341521	1.66511	0.000133547	0.0011129	0.000843458	2616	tags=37%, list=25%, signal=28%	ATP5MC3/CYC1/PRDX3/MRPL15/AFG3L2/TIMM13/PHB2/CYCS/IDH3G/OXA1L/MFN2/UQCRQ/COX6B1/ATP5F1D/COX7A2/COX5A/RETSAT/GPI/BAX/SLC25A3/ATP6V0C/NDUFC2/ATP5MC2/ATP5F1E/ACADSB/MRPS12/ATP5MG/VDAC2/OGDH/ATP5MF/LDHB/COX7B/TOMM22/NDUFS6/ATP5F1B/MDH2/HSD17B10/ATP6V1C1/UQCR10/ACAA2/UQCRB/MRPL34/NDUFA4/SDHA/ACO2/CYB5R3/COX7A2L/NDUFA9/COX8A/ATP5PF/IMMT/ECI1/GLUD1/UQCRC1/ALAS1/GPX4/NDUFB6/MRPS15/FH/ATP5ME/NDUFS1/CYB5A/…	MES	Exo0Gy_vs_Control	Enriched_in_Exo0Gy
HALLMARK_UV_RESPONSE_UP	HALLMARK_UV_RESPONSE_UP	96	0.363707	1.61915	0.00248518	0.0138065	0.0104639	2925	tags=40%, list=28%, signal=29%	RPN1/ALDOA/NFKBIA/FKBP4/NXF1/BSG/EIF2S3/H2AX/BID/STIP1/TYRO3/PPIF/KLHDC3/CNP/HSPA13/RXRB/WIZ/SELENOW/FEN1/ATP6V1C1/TMBIM6/HNRNPU/MMP14/STK25/AGO2/NPTX2/ALAS1/EIF5/YKT6/SQSTM1/CHRNA5/PSMC3/BMP2/PPP1R2/E2F5/UROD/PRPF3/IGFBP2	MES	Exo0Gy_vs_Control	Enriched_in_Exo0Gy
HALLMARK_DNA_REPAIR	HALLMARK_DNA_REPAIR	132	0.325502	1.51195	0.0024664	0.0138065	0.0104639	3129	tags=46%, list=30%, signal=33%	POLR2E/POLR2D/POLR2A/ALYREF/ZWINT/NELFE/DUT/SSRP1/GUK1/GTF3C5/TARBP2/SUPT4H1/ADRM1/RPA2/DDB2/TAF9/POLA2/POLB/PNP/IMPDH2/POLD1/NME1/MRPL40/FEN1/TAF12/GTF2H5/LIG1/AK1/CANT1/DGCR8/DGUOK/TAF13/ITPA/TMED2/PCNA/SF3A3/SDCBP/NT5C3A/GPX4/RAD52/POLR1D/ARL6IP1/CETN2/EIF1B/NME4/EDF1/NELFCD/COX17/USP11/POLR2G/RFC2/RFC5/ELOA/RALA/NELFB/MPC2/BCAP31/UMPS/NUDT9/POLE4/POLR2C	MES	Exo0Gy_vs_Control	Enriched_in_Exo0Gy
HALLMARK_MTORC1_SIGNALING	HALLMARK_MTORC1_SIGNALING	178	0.293476	1.42434	0.00676108	0.0281711	0.0213508	2436	tags=32%, list=23%, signal=25%	TOMM40/RPN1/ALDOA/RRP9/SLC1A5/PSME3/MCM4/SLC6A6/PPIA/STIP1/PSAT1/CACYBP/TMEM97/DDX39A/SHMT2/BCAT1/PHGDH/GPI/HK2/FADS2/ACLY/RPA1/TUBG1/PNP/CD9/LTA4H/TXNRD1/DHCR7/PSMB5/WARS1/ACTR2/EBP/IDI1/PFKL/LDLR/SLC7A11/MCM2/PSMC4/FADS1/ENO1/SLC7A5/EEF1E1/IMMT/PSMA4/MAP2K3/GOT1/TPI1/HMBS/FKBP2/YKT6/ERO1A/QDPR/CDC25A/GMPS/SQSTM1/PGM1/PLK1	MES	Exo0Gy_vs_Control	Enriched_in_Exo0Gy
HALLMARK_CHOLESTEROL_HOMEOSTASIS	HALLMARK_CHOLESTEROL_HOMEOSTASIS	58	0.398385	1.59266	0.00835184	0.0321225	0.0243455	1915	tags=33%, list=18%, signal=27%	FASN/ACTG1/MVK/STX5/TMEM97/FDPS/FADS2/JAG1/ABCA2/CD9/DHCR7/ACAT2/GLDC/EBP/IDI1/ANXA5/LDLR/FABP5/GUSB	MES	Exo0Gy_vs_Control	Enriched_in_Exo0Gy

### Sheet: MES HALLMARK_GSEA_top10_Control
ID	Description	setSize	enrichmentScore	NES	pvalue	p.adjust	qvalue	rank	leading_edge	core_enrichment	cell_type	comparison	direction
HALLMARK_UV_RESPONSE_DN	HALLMARK_UV_RESPONSE_DN	125	-0.390005	-1.74517	0.000217034	0.00155024	0.00117492	2008	tags=46%, list=19%, signal=38%	PIAS3/ATP2B1/TFPI/MIOS/CDK13/PHF3/SCN8A/AKT3/KALRN/NIPBL/BCKDHB/RGS4/FYN/MRPS31/ATP2B4/IGFBP5/SPOP/SIPA1L1/ANXA4/NOTCH2/ANXA2/NEK7/PIK3R3/PDGFRB/FHL2/MAPK14/BMPR1A/MAP2K5/RASA2/YTHDC1/ADORA2B/NFIB/PRKCE/PMP22/PTEN/PPARG/NFKB1/COL11A1/NR3C1/APBB2/NRP1/ADD3/MMP16/BDNF/PDLIM5/AGGF1/SCHIP1/LTBP1/ATXN1/RBPMS/MGLL/COL5A2/SMAD3/DLG1/DDAH1/MAGI2/LPAR1/ITGB3	MES	Exo0Gy_vs_Control	Enriched_in_Control
HALLMARK_INFLAMMATORY_RESPONSE	HALLMARK_INFLAMMATORY_RESPONSE	77	-0.387925	-1.5867	0.00411896	0.0205948	0.0156087	1629	tags=30%, list=16%, signal=25%	KIF1B/RELA/LCP2/LY6E/TIMP1/ADORA2B/PDPN/IFNGR2/ABCA1/CDKN1A/OSMR/NFKB1/HRH1/HBEGF/NAMPT/EREG/MSR1/HIF1A/PDE4B/ITGB8/LPAR1/ITGB3/CXCL8	MES	Exo0Gy_vs_Control	Enriched_in_Control
HALLMARK_COAGULATION	HALLMARK_COAGULATION	56	-0.425642	-1.64917	0.00659389	0.0281711	0.0213508	1541	tags=29%, list=15%, signal=24%	CFH/CLU/TIMP1/CSRP1/TFPI2/CAPN5/LAMP2/FN1/PLAU/TIMP3/PLAT/GDA/ITGA2/FBN1/ITGB3/CFI	MES	Exo0Gy_vs_Control	Enriched_in_Control
HALLMARK_KRAS_SIGNALING_DN	HALLMARK_KRAS_SIGNALING_DN	32	-0.403404	-1.39243	0.071028	0.198777	0.150652	2442	tags=44%, list=23%, signal=34%	CAMK1D/DTNB/SHOX2/FGGY/CDKAL1/SGK1/TCF7L1/CPEB3/TENM2/SKIL/PRKN/EGF/TGFB2/DCC	MES	Exo0Gy_vs_Control	Enriched_in_Control
HALLMARK_EPITHELIAL_MESENCHYMAL_TRANSITION	HALLMARK_EPITHELIAL_MESENCHYMAL_TRANSITION	139	-0.281805	-1.28401	0.0715596	0.198777	0.150652	1059	tags=19%, list=10%, signal=17%	DST/TFPI2/FSTL1/PCOLCE2/SFRP4/FAP/COL11A1/ACTA2/TGFB1/GLIPR1/EDIL3/FN1/BDNF/SERPINE2/CADM1/COL5A2/CCN2/TIMP3/ENO2/MYLK/SFRP1/ITGA2/FBN1/ITGB3/SCG2/CXCL8	MES	Exo0Gy_vs_Control	Enriched_in_Control
HALLMARK_HEDGEHOG_SIGNALING	HALLMARK_HEDGEHOG_SIGNALING	19	-0.474233	-1.42955	0.0922509	0.210252	0.159349	594	tags=26%, list=6%, signal=25%	RTN1/NRP1/OPHN1/NRCAM/SCG2	MES	Exo0Gy_vs_Control	Enriched_in_Control
HALLMARK_NOTCH_SIGNALING	HALLMARK_NOTCH_SIGNALING	21	-0.458585	-1.42362	0.0888889	0.210252	0.159349	1791	tags=33%, list=17%, signal=28%	TCF7L2/NOTCH2/FZD1/CUL1/SKP1/MAML2/ST3GAL6	MES	Exo0Gy_vs_Control	Enriched_in_Control
HALLMARK_APICAL_SURFACE	HALLMARK_APICAL_SURFACE	20	-0.407032	-1.23446	0.179245	0.312344	0.236724	682	tags=35%, list=7%, signal=33%	SRPX/NTNG1/BRCA1/NCOA6/ADAM10/ATP8B1/EFNA5	MES	Exo0Gy_vs_Control	Enriched_in_Control
HALLMARK_KRAS_SIGNALING_UP	HALLMARK_KRAS_SIGNALING_UP	97	-0.273784	-1.17324	0.181159	0.312344	0.236724	1315	tags=18%, list=13%, signal=15%	CCND2/CAB39L/GLRX/GPRC5B/ZNF277/EVI5/ADGRL4/NRP1/HBEGF/AKAP12/PLAU/EREG/ANKH/PLAT/BTBD3/ITGA2/TMEM158	MES	Exo0Gy_vs_Control	Enriched_in_Control
HALLMARK_PROTEIN_SECRETION	HALLMARK_PROTEIN_SECRETION	88	-0.278293	-1.17001	0.180077	0.312344	0.236724	1826	tags=27%, list=18%, signal=23%	CLCN3/TSG101/ARFGEF2/KIF1B/COG2/PAM/CLN5/VAMP3/RAB14/ARFGEF1/SCAMP1/COPB1/DST/ABCA1/SEC24D/ZW10/AP2B1/TOM1L1/ADAM10/LAMP2/VAMP4/SSPN/ARFIP1/GNAS	MES	Exo0Gy_vs_Control	Enriched_in_Control

### Sheet: MV_HALLMARK_GSEA_top10_Exo0Gy
ID	Description	setSize	enrichmentScore	NES	pvalue	p.adjust	qvalue	rank	leading_edge	core_enrichment	cell_type	comparison	direction
HALLMARK_MYC_TARGETS_V1	HALLMARK_MYC_TARGETS_V1	199	0.617557	2.97712	1.73123804705509e-28	8.65619023527547e-27	4.55588959751341e-27	3188	tags=55%, list=23%, signal=43%	PSMD8/CDC20/C1QBP/ODC1/RPL18/HNRNPA1/CYC1/PHB1/ILF2/SRSF3/ERH/CDK4/PHB2/SET/CNBP/RPS5/KPNB1/MCM7/FBL/RPS2/RPLP0/RRP9/LSM2/POLD2/CAD/PSMB3/PSMD3/COPS5/EIF4H/SNRPB2/EIF2S1/G3BP1/NOLC1/TRIM28/SNRPD1/HDGF/POLE3/PSMD7/CCT7/HNRNPD/SNRPD2/YWHAQ/TXNL4A/KPNA2/LDHA/LSM7/RACK1/MCM5/RPS10/SYNCRIP/PA2G4/CCT3/MYC/VDAC1/H2AZ1/CDC45/GOT2/HNRNPA3/PGK1/EIF3B/MCM4/HDAC2/PSMB2/MAD2L1/XPOT/MCM2/VDAC3/PRPF31/U2AF1/CCN…	Mixed_Vascular	Exo0Gy_vs_Control	Enriched_in_Exo0Gy
HALLMARK_E2F_TARGETS	HALLMARK_E2F_TARGETS	200	0.518755	2.50665	1.53415208901692e-16	3.8353802225423e-15	2.0186211697591e-15	3025	tags=44%, list=22%, signal=35%	CDC20/TUBB/H2AX/DDX39A/RAD21/AURKA/CDK4/BIRC5/TCF19/MYBL2/MCM7/CDCA3/KIF18B/KIF2C/WDR90/DSCC1/UBE2S/SNRPB/DEPDC1/POLD2/POLD1/TUBG1/EIF2S1/NOLC1/POLE4/MKI67/JPT1/MTHFD2/CDC25B/TACC3/SMC1A/KIF22/SSRP1/CCNB2/UNG/ESPL1/HNRNPD/TMPO/KPNA2/CIT/NCAPD2/MCM5/PHF5A/RACGAP1/POLE/SYNCRIP/PA2G4/MYC/CDCA8/TK1/H2AZ1/PRPS1/SPC24/SPAG5/MCM4/MAD2L1/MCM2/DCTPP1/SMC4/EXOSC8/TOP2A/SRSF1/HUS1/GINS1/SUV39H1/ILF3/SRSF2/D…	Mixed_Vascular	Exo0Gy_vs_Control	Enriched_in_Exo0Gy
HALLMARK_OXIDATIVE_PHOSPHORYLATION	HALLMARK_OXIDATIVE_PHOSPHORYLATION	198	0.470654	2.26938	1.53520451302928e-11	2.55867418838214e-10	1.34667062546428e-10	3253	tags=46%, list=23%, signal=36%	ATP5MC3/HTRA2/CYC1/SDHC/TIMM13/COX7A2/TIMM10/PHB2/GPI/MRPL11/NDUFB8/BAX/TIMM50/COX6B1/RHOT2/NDUFC2/ATP5F1B/OXA1L/SDHA/TOMM22/PDP1/ATP6V0B/AFG3L2/ATP6V0C/ACAT1/UQCRFS1/MRPS12/NDUFS2/NDUFA6/ECH1/COX8A/ATP5PF/VDAC2/UQCRC1/NDUFA4/LDHA/MRPS22/ATP5MF/CS/VDAC1/ATP5PB/MDH2/GOT2/COX6A1/MRPL15/OGDH/TIMM17A/IDH3G/HSD17B10/ATP5MC2/COX5B/UQCRH/VDAC3/ATP5PO/NDUFS7/NDUFS6/SDHB/ATP1B1/PDHA1/UQCR10/PRDX3/COX17/CY…	Mixed_Vascular	Exo0Gy_vs_Control	Enriched_in_Exo0Gy
HALLMARK_G2M_CHECKPOINT	HALLMARK_G2M_CHECKPOINT	197	0.436173	2.10552	2.29213188539118e-09	2.86516485673897e-08	1.50798150354683e-08	3383	tags=48%, list=24%, signal=37%	CDC20/ODC1/H2AX/DDX39A/RAD21/AURKA/INCENP/CDK4/SLC7A5/BIRC5/KPNB1/MYBL2/UBE2C/PRMT5/KIF2C/UBE2S/CHAF1A/G3BP1/NOLC1/MKI67/JPT1/CDC25B/TACC3/SMC1A/KIF22/CCNB2/CCND1/SNRPD1/ESPL1/NEK2/HNRNPD/TLE3/TMPO/KPNA2/RBM14/MCM5/RACGAP1/POLE/SYNCRIP/MYC/H2AZ1/CDC45/UPF1/TGFB1/PURA/GINS2/SAP30/E2F1/MARCKS/SLC38A1/E2F4/BUB1/MAD2L1/MCM2/KIF20B/CENPA/DR1/SMC4/TTK/CCNA2/TOP2A/SRSF1/HUS1/LIG3/TFDP1/TPX2/SUV39H1/TENT…	Mixed_Vascular	Exo0Gy_vs_Control	Enriched_in_Exo0Gy
HALLMARK_MYC_TARGETS_V2	HALLMARK_MYC_TARGETS_V2	57	0.615343	2.41431	1.95282816047791e-08	1.95282816047791e-07	1.02780429498837e-07	3498	tags=63%, list=25%, signal=48%	IPO4/PHB1/IMP4/CDK4/SLC19A1/RRP12/GRWD1/TCOF1/PPAN/FARSA/NOC4L/PUS1/RRP9/PES1/NOLC1/UNG/MCM5/MYBBP1A/RABEPK/PA2G4/MYC/MCM4/DCTPP1/EXOSC5/NDUFAF4/PPRC1/BYSL/PLK4/WDR43/TBRG4/NPM1/DDX18/LAS1L/NOP16/NIP7/WDR74	Mixed_Vascular	Exo0Gy_vs_Control	Enriched_in_Exo0Gy
HALLMARK_MTORC1_SIGNALING	HALLMARK_MTORC1_SIGNALING	187	0.406257	1.94683	1.69709064386643e-07	1.41424220322202e-06	7.44338001695801e-07	3283	tags=37%, list=23%, signal=29%	SLC7A11/TPI1/TOMM40/DDX39A/SLC1A5/AURKA/CD9/SLC7A5/ALDOA/GPI/EBP/RPN1/PRDX1/BCAT1/PSMD12/RRP9/SLC6A6/PSME3/COPS5/TUBG1/TXNRD1/HMBS/MTHFD2/PHGDH/ACLY/TRIB3/UNG/SHMT2/PSMB5/LDHA/NUFIP1/YKT6/ENO1/PSAT1/SLC2A1/PFKL/QDPR/STIP1/PGK1/MCM4/BUB1/MCM2/INSIG1/FADS2/ARPC5L/G6PD/NUPR1/M6PR/HSPA9/CANX/ABCF2/GLRX/GCLC/ASNS/NUP205/ACTR2/TFRC/GAPDH/NFKBIB/RRM2/NIBAN1/CCNF/ATP5MC1/PSMA4/DHCR7/CTH/PSMC4/ATP6V1D/PDA…	Mixed_Vascular	Exo0Gy_vs_Control	Enriched_in_Exo0Gy
HALLMARK_DNA_REPAIR	HALLMARK_DNA_REPAIR	143	0.411789	1.90054	7.34140641307455e-06	5.24386172362468e-05	2.75992722296036e-05	2590	tags=31%, list=18%, signal=25%	ZWINT/POLR2J/CANT1/POLR2E/SUPT4H1/NT5C/TMED2/ALYREF/FEN1/POLD1/ELL/POLE4/NELFE/POLR2D/SSRP1/ADRM1/TARBP2/GTF3C5/DAD1/GTF2F1/SDCBP/SF3A3/ERCC1/ARL6IP1/POLR2A/CLP1/GUK1/UMPS/ERCC3/BRF2/VPS28/POLR2C/MRPL40/SUPT5H/DDB1/COX17/TAF6/ERCC2/POLR2H/NELFCD/POM121/SAC3D1/NME1/TSG101	Mixed_Vascular	Exo0Gy_vs_Control	Enriched_in_Exo0Gy
HALLMARK_P53_PATHWAY	HALLMARK_P53_PATHWAY	158	0.370578	1.73187	6.97882464545587e-05	0.000436177	0.000229567	2305	tags=30%, list=16%, signal=25%	SLC7A11/SAT1/IRAK1/RPL18/DCXR/RPL36/STEAP3/BAX/CDKN2AIP/S100A10/NUDT15/PLXNB2/CYFIP2/GADD45A/TRAF4/TRIB3/HSPA4L/PHLDA3/TAX1BP3/VDR/ZFP36L1/TM4SF1/PTPRE/BMP2/RACK1/CCNK/NDRG1/BLCAP/HEXIM1/SLC3A2/TGFB1/SP1/JUN/PROCR/PRKAB1/RHBDF2/IER5/RXRA/BAIAP2/NUPR1/EPS8L2/TOB1/EI24/H2AC25/LDHB/RAB40C/MAPKAPK3	Mixed_Vascular	Exo0Gy_vs_Control	Enriched_in_Exo0Gy
HALLMARK_REACTIVE_OXYGEN_SPECIES_PATHWAY	HALLMARK_REACTIVE_OXYGEN_SPECIES_PATHWAY	42	0.550593	2.0305	9.19029485205246e-05	0.000459515	0.00024185	2809	tags=52%, list=20%, signal=42%	FTL/ATOX1/PRDX1/PRDX6/TXNRD1/NDUFS2/NDUFA6/EGLN2/PFKP/STK25/LAMTOR5/JUNB/TXN/SOD1/G6PD/SBNO2/ERCC2/GLRX/GCLC/PRDX4/CAT/PRDX2	Mixed_Vascular	Exo0Gy_vs_Control	Enriched_in_Exo0Gy
HALLMARK_MITOTIC_SPINDLE	HALLMARK_MITOTIC_SPINDLE	197	0.351532	1.69694	9.1812935499782e-05	0.000459515	0.00024185	3441	tags=38%, list=25%, signal=29%	ARHGDIA/FSCN1/PREX1/TAOK2/CEP131/ACTN4/AURKA/FLNA/INCENP/BIRC5/KATNB1/KIF2C/EZR/ARFIP2/RHOT2/CEP250/MYO9B/CTTN/MYH9/SMC1A/KIF22/CDC42/CCNB2/ESPL1/BCAR1/DOCK4/NEK2/TUBGCP6/BCR/RACGAP1/SEPTIN9/ABR/TBCD/KPTN/MARCKS/DYNC1H1/KIF3C/BUB1/KIF20B/RALBP1/SMC4/CNTROB/TTK/ARHGEF7/TOP2A/TPX2/CEP72/MAP3K11/CENPF/YWHAE/ARF6/NUMA1/ARHGAP4/SAC3D1/NCK2/ARHGEF2/ANLN/PXN/CDK1/ABI1/LMNB1/TRIO/SUN2/NDC80/ARHGAP10/KATN…	Mixed_Vascular	Exo0Gy_vs_Control	Enriched_in_Exo0Gy

### Sheet: MV_HALLMARK_GSEA_top10_Control
ID	Description	setSize	enrichmentScore	NES	pvalue	p.adjust	qvalue	rank	leading_edge	core_enrichment	cell_type	comparison	direction
HALLMARK_UV_RESPONSE_DN	HALLMARK_UV_RESPONSE_DN	130	-0.366179	-1.63774	0.00145815	0.00520769	0.00274089	1663	tags=22%, list=12%, signal=19%	ATP2B4/CCN1/ATRX/NR3C1/LTBP1/PRKCA/PPARG/WDR37/MMP16/IGFBP5/DDAH1/SIPA1L1/NOTCH2/ATXN1/TFPI/NRP1/DLC1/FYN/BCKDHB/COL5A2/RBPMS/COL11A1/ADD3/DLG1/SMAD3/LPAR1/MGLL/MAGI2	Mixed_Vascular	Exo0Gy_vs_Control	Enriched_in_Control
HALLMARK_COAGULATION	HALLMARK_COAGULATION	69	-0.411897	-1.64546	0.00392356	0.0122611	0.00645323	556	tags=30%, list=4%, signal=29%	CASP9/TIMP1/ITGA2/PECAM1/PREP/KLF7/ISCU/TIMP3/CLU/F2RL2/PLAT/FYN/THBS1/DPP4/GDA/MMP1/FN1/TFPI2/FBN1/CFI/CFH	Mixed_Vascular	Exo0Gy_vs_Control	Enriched_in_Control
HALLMARK_KRAS_SIGNALING_UP	HALLMARK_KRAS_SIGNALING_UP	121	-0.341941	-1.50796	0.00562963	0.0165577	0.0087146	1309	tags=21%, list=9%, signal=19%	ALDH1A2/RABGAP1L/CBX8/MAP3K1/PTBP2/HDAC9/SPARCL1/IL1B/EREG/SPON1/DOCK2/ITGBL1/USP12/PLAT/GPNMB/TFPI/NRP1/AKAP12/MAFB/SERPINA3/ANKH/BTBD3/TMEM158/TMEM100/CFH	Mixed_Vascular	Exo0Gy_vs_Control	Enriched_in_Control
HALLMARK_KRAS_SIGNALING_DN	HALLMARK_KRAS_SIGNALING_DN	59	-0.403701	-1.58648	0.00846505	0.0222765	0.0117245	3256	tags=41%, list=23%, signal=31%	PTPRJ/TENM2/ASB7/GDNF/SNN/NR6A1/ENTPD7/RYR2/BARD1/SLC29A3/NR4A2/SGK1/FGGY/TCF7L1/CCDC106/CPEB3/IRS4/C5/IFI44L/SKIL/PRKN/ZC2HC1C/TGFB2/DCC	Mixed_Vascular	Exo0Gy_vs_Control	Enriched_in_Control
HALLMARK_ESTROGEN_RESPONSE_EARLY	HALLMARK_ESTROGEN_RESPONSE_EARLY	135	-0.304298	-1.37052	0.0289454	0.0629248	0.0331183	1772	tags=22%, list=13%, signal=20%	ZNF185/RETREG1/MYBL1/HSPB8/NBL1/GLA/SVIL/NPY1R/PODXL/CYP26B1/TGM2/ALDH3B1/SLC26A2/TPD52L1/IGFBP4/IL6ST/FARP1/SLC1A1/DLC1/PTGES/DEPTOR/SEC14L2/GFRA1/ADD3/TIAM1/KAZN/DHRS3/NRIP1/THSD4/NAV2	Mixed_Vascular	Exo0Gy_vs_Control	Enriched_in_Control
HALLMARK_EPITHELIAL_MESENCHYMAL_TRANSITION	HALLMARK_EPITHELIAL_MESENCHYMAL_TRANSITION	160	-0.290898	-1.33484	0.0341437	0.0700587	0.036873	1213	tags=18%, list=9%, signal=17%	ITGAV/WNT5A/TGM2/VCAN/FAS/ENO2/SGCD/IGFBP4/MEST/SPOCK1/NOTCH2/CXCL1/COL5A2/THBS1/SNTB1/SERPINE2/NNMT/SCG2/COL11A1/SFRP1/GLIPR1/EDIL3/SFRP4/MMP1/CADM1/FN1/TFPI2/FBN1/CXCL8	Mixed_Vascular	Exo0Gy_vs_Control	Enriched_in_Control
HALLMARK_IL6_JAK_STAT3_SIGNALING	HALLMARK_IL6_JAK_STAT3_SIGNALING	46	-0.369668	-1.3685	0.0722656	0.129046	0.0679188	975	tags=22%, list=7%, signal=20%	STAT1/FAS/IL1B/IL7/OSMR/IL6ST/PTPN1/CXCL1/ITGA4/IL13RA1	Mixed_Vascular	Exo0Gy_vs_Control	Enriched_in_Control
HALLMARK_HEDGEHOG_SIGNALING	HALLMARK_HEDGEHOG_SIGNALING	24	-0.41195	-1.33191	0.0840164	0.144856	0.0762399	446	tags=17%, list=3%, signal=16%	NRP1/RTN1/SCG2/NRCAM	Mixed_Vascular	Exo0Gy_vs_Control	Enriched_in_Control
HALLMARK_INFLAMMATORY_RESPONSE	HALLMARK_INFLAMMATORY_RESPONSE	98	-0.293747	-1.26366	0.0996169	0.160672	0.0845644	1421	tags=17%, list=10%, signal=16%	IFITM1/CD55/RIPK2/IL1B/EREG/PDPN/C5AR1/GPC3/ABCA1/PDE4B/OSMR/SPHK1/MSR1/ITGB8/LPAR1/HIF1A/CXCL8	Mixed_Vascular	Exo0Gy_vs_Control	Enriched_in_Control
HALLMARK_PANCREAS_BETA_CELLS	HALLMARK_PANCREAS_BETA_CELLS	14	-0.501465	-1.39289	0.106557	0.161451	0.084974	871	tags=43%, list=6%, signal=40%	AKT3/ELP4/LMO2/MAFB/DPP4/PAK3	Mixed_Vascular	Exo0Gy_vs_Control	Enriched_in_Control

### Sheet: NPC HALLMARK_GSEA_top10_Exo0Gy
ID	Description	setSize	enrichmentScore	NES	pvalue	p.adjust	qvalue	rank	leading_edge	core_enrichment	cell_type	comparison	direction
HALLMARK_MYC_TARGETS_V1	HALLMARK_MYC_TARGETS_V1	177	0.404055	1.96476	2.75689640038271e-07	1.35087923618753e-05	1.24785837069954e-05	1090	tags=31%, list=18%, signal=26%	GOT2/G3BP1/LSM7/DUT/KPNB1/RPL34/PSMC4/CCT2/IMPDH2/SET/CDK4/RPL18/CTPS1/CAD/PSMD1/MCM7/HNRNPC/HNRNPA2B1/ILF2/MAD2L1/PPIA/EEF1B2/POLE3/CNBP/HNRNPD/PHB2/SNRPD1/SRSF3/RPLP0/COX5A/PSMD3/RSL1D1/PRPF31/POLD2/CCT7/CCT5/FBL/RAD23B/SF3A1/SYNCRIP/ERH/ODC1/VDAC1/CCT4/RACK1/SNRPB2/EIF4G2/COPS5/RAN/PSMB3/TFDP1/UBE2E1/APEX1/SNRPD2	NPC	Exo0Gy_vs_Control	Enriched_in_Exo0Gy
HALLMARK_CHOLESTEROL_HOMEOSTASIS	HALLMARK_CHOLESTEROL_HOMEOSTASIS	32	0.612859	2.14918	4.01334630385307e-05	0.00098327	0.000908284	726	tags=44%, list=12%, signal=39%	JAG1/SQLE/GLDC/IDI1/FASN/FDFT1/CPEB2/DHCR7/ALCAM/HMGCS1/ACTG1/FDPS/STARD4/CYP51A1	NPC	Exo0Gy_vs_Control	Enriched_in_Exo0Gy
HALLMARK_E2F_TARGETS	HALLMARK_E2F_TARGETS	137	0.338398	1.58602	0.00094867	0.0154949	0.0143133	1431	tags=37%, list=24%, signal=29%	RAD21/DUT/TUBB/RACGAP1/CDK4/CTPS1/MYBL2/MCM7/MRE11/TIMELESS/MAD2L1/RRM2/HMGA1/HNRNPD/CTCF/SSRP1/SNRPB/ANP32E/MMS22L/KIF18B/NUP205/DDX39A/SLBP/SPC24/NUP153/POLD2/CBX5/MKI67/RAD1/SYNCRIP/SPAG5/HMGB2/CDC25B/NUDT21/PRKDC/RPA1/RAN/BRCA1/TACC3/RFC1/KIF2C/RBBP7/TUBG1/PAICS/MCM5/TMPO/MCM3/CCNB2/POLE/PSIP1/EIF2S1	NPC	Exo0Gy_vs_Control	Enriched_in_Exo0Gy
HALLMARK_UV_RESPONSE_UP	HALLMARK_UV_RESPONSE_UP	56	0.416617	1.65632	0.00648309	0.0794179	0.0733613	646	tags=29%, list=11%, signal=26%	AP2S1/EIF5/BSG/NUP58/FKBP4/ALDOA/RPN1/CNP/MMP14/GRPEL1/IGFBP2/POLE3/TMBIM6/FEN1/MARK2/CDC5L	NPC	Exo0Gy_vs_Control	Enriched_in_Exo0Gy
HALLMARK_MTORC1_SIGNALING	HALLMARK_MTORC1_SIGNALING	139	0.309461	1.4541	0.00898647	0.0818828	0.0756382	1432	tags=35%, list=24%, signal=27%	ACTR3/SQLE/IDI1/PSMC4/PSMB5/TPI1/G6PD/ERO1A/ENO1/ACLY/ALDOA/ATP5MC1/PPIA/RRM2/RPN1/GPI/ARPC5L/UCHL5/DHCR7/NUP205/DDX39A/CCT6A/SHMT2/HMGCS1/HSPA9/STARD4/CYP51A1/DHFR/PSPH/PDAP1/RPA1/COPS5/PSMD12/SLC1A5/RRP9/PSME3/TUBG1/ACSL3/CANX/BUB1/CALR/GAPDH/INSIG1/TOMM40/LTA4H/EIF2S2/RDH11/PHGDH/ADIPOR2	NPC	Exo0Gy_vs_Control	Enriched_in_Exo0Gy
HALLMARK_MITOTIC_SPINDLE	HALLMARK_MITOTIC_SPINDLE	149	0.301046	1.42922	0.0100265	0.0818828	0.0756382	1390	tags=30%, list=23%, signal=24%	CYTH2/DYNC1H1/PREX1/PXN/PCGF5/RACGAP1/INCENP/CSNK1D/MAPRE1/SEPTIN9/ARF6/SSH2/NCK2/FLNA/SPTBN1/FSCN1/ARHGDIA/CEP250/ITSN1/PPP4R2/CKAP5/KIF1B/PRC1/VCL/CENPF/ACTN4/ALS2/EPB41L2/NIN/APC/NET1/KIF20B/RFC1/KIF2C/ARHGEF2/KLC1/TLK1/BUB1/TUBGCP2/RASAL2/WASF2/KNTC1/ARHGAP29/ARHGEF11/CCNB2	NPC	Exo0Gy_vs_Control	Enriched_in_Exo0Gy
HALLMARK_WNT_BETA_CATENIN_SIGNALING	HALLMARK_WNT_BETA_CATENIN_SIGNALING	15	0.527116	1.4736	0.067086	0.277439	0.256281	1185	tags=47%, list=20%, signal=37%	JAG1/FZD1/CSNK1E/FZD8/PPARD/SKP2/NCOR2	NPC	Exo0Gy_vs_Control	Enriched_in_Exo0Gy
HALLMARK_FATTY_ACID_METABOLISM	HALLMARK_FATTY_ACID_METABOLISM	69	0.337044	1.39844	0.0503319	0.277439	0.256281	1523	tags=43%, list=26%, signal=33%	LGALS1/IDI1/ERP29/UROS/FASN/ALDOA/CBR1/YWHAH/ADSL/HSD17B11/PDHB/SUCLG1/S100A10/BLVRA/AUH/HMGCS1/ODC1/MIF/GPD2/UGDH/APEX1/SMS/HSD17B4/DLD/OSTC/RDH11/ADIPOR2/ACAT2/RAP1GDS1/FH	NPC	Exo0Gy_vs_Control	Enriched_in_Exo0Gy
HALLMARK_MYC_TARGETS_V2	HALLMARK_MYC_TARGETS_V2	39	0.376671	1.365	0.0792683	0.277439	0.256281	2046	tags=56%, list=35%, signal=37%	CDK4/TCOF1/MYBBP1A/RCL1/IPO4/PPAN/WDR43/LAS1L/GRWD1/PPRC1/RRP9/MCM5/PHB1/PES1/FARSA/TBRG4/NOLC1/MYC/PA2G4/SLC29A2/HSPE1/RRP12	NPC	Exo0Gy_vs_Control	Enriched_in_Exo0Gy
HALLMARK_DNA_REPAIR	HALLMARK_DNA_REPAIR	78	0.317849	1.35541	0.067086	0.277439	0.256281	977	tags=28%, list=16%, signal=24%	DUT/POLR2E/IMPDH2/NELFE/TAF6/DGCR8/ARL6IP1/GTF2A2/GUK1/SNAPC4/ERCC1/SSRP1/FEN1/VPS28/ERCC8/ZWINT/SUPT5H/NUDT21/NELFB/NUDT9/XPC/POLR2D	NPC	Exo0Gy_vs_Control	Enriched_in_Exo0Gy

### Sheet: NPC HALLMARK_GSEA_top10_Control
ID	Description	setSize	enrichmentScore	NES	pvalue	p.adjust	qvalue	rank	leading_edge	core_enrichment	cell_type	comparison	direction
HALLMARK_INTERFERON_ALPHA_RESPONSE	HALLMARK_INTERFERON_ALPHA_RESPONSE	25	-0.397713	-1.3091	0.115607	0.338738	0.312905	631	tags=28%, list=11%, signal=25%	TENT5A/NCOA7/LGALS3BP/ELF1/TRIM25/PSME1/PARP14	NPC	Exo0Gy_vs_Control	Enriched_in_Control
HALLMARK_KRAS_SIGNALING_DN	HALLMARK_KRAS_SIGNALING_DN	17	-0.439778	-1.32754	0.132184	0.356835	0.329622	514	tags=29%, list=9%, signal=27%	PTPRJ/NR6A1/FGGY/MSH5/TGFB2	NPC	Exo0Gy_vs_Control	Enriched_in_Control
HALLMARK_INTERFERON_GAMMA_RESPONSE	HALLMARK_INTERFERON_GAMMA_RESPONSE	52	-0.315452	-1.19741	0.160232	0.373874	0.345361	746	tags=19%, list=13%, signal=17%	JAK2/NAMPT/LGALS3BP/TRIM25/NCOA3/PDE4B/PSME1/PTPN1/PARP14/HIF1A	NPC	Exo0Gy_vs_Control	Enriched_in_Control
HALLMARK_APICAL_SURFACE	HALLMARK_APICAL_SURFACE	13	-0.418275	-1.1447	0.279383	0.488921	0.451635	1139	tags=38%, list=19%, signal=31%	FLOT2/ADAM10/EPHB4/NTNG1/EFNA5	NPC	Exo0Gy_vs_Control	Enriched_in_Control
HALLMARK_INFLAMMATORY_RESPONSE	HALLMARK_INFLAMMATORY_RESPONSE	51	-0.299006	-1.13101	0.267308	0.488921	0.451635	640	tags=29%, list=11%, signal=26%	ITGA5/SLC11A2/IFNGR2/PSEN1/ADRM1/ATP2A2/NAMPT/PVR/CD70/AHR/PDE4B/ITGB8/HRH1/HIF1A/LPAR1	NPC	Exo0Gy_vs_Control	Enriched_in_Control
HALLMARK_NOTCH_SIGNALING	HALLMARK_NOTCH_SIGNALING	14	-0.376085	-1.04528	0.408203	0.567368	0.5241	11	tags=29%, list=0%, signal=29%	RBX1/FBXW11/MAML2/ST3GAL6	NPC	Exo0Gy_vs_Control	Enriched_in_Control
HALLMARK_KRAS_SIGNALING_UP	HALLMARK_KRAS_SIGNALING_UP	58	-0.264022	-1.03346	0.40797	0.567368	0.5241	839	tags=21%, list=14%, signal=18%	PRELID3B/KIF5C/SDCCAG8/SPRY2/SPON1/BMP2/CAB39L/GPNMB/ITGA2/AKAP12/HDAC9/BTBD3	NPC	Exo0Gy_vs_Control	Enriched_in_Control
HALLMARK_HEDGEHOG_SIGNALING	HALLMARK_HEDGEHOG_SIGNALING	15	-0.328948	-0.945991	0.52381	0.693694	0.640791	708	tags=27%, list=12%, signal=24%	RASA1/NRP2/NRCAM/SCG2	NPC	Exo0Gy_vs_Control	Enriched_in_Control
HALLMARK_ESTROGEN_RESPONSE_EARLY	HALLMARK_ESTROGEN_RESPONSE_EARLY	62	-0.241055	-0.957847	0.539924	0.696218	0.643123	1110	tags=27%, list=19%, signal=23%	CD44/CA12/AR/DEPTOR/ELOVL5/JAK2/IL6ST/SNX24/NRIP1/ELF1/FARP1/TMEM164/THSD4/TIAM1/DHRS3/KAZN/NAV2	NPC	Exo0Gy_vs_Control	Enriched_in_Control
HALLMARK_ALLOGRAFT_REJECTION	HALLMARK_ALLOGRAFT_REJECTION	51	-0.243045	-0.91933	0.613462	0.770759	0.71198	2040	tags=43%, list=34%, signal=29%	ABCE1/BCAT1/TIMP1/TRAF2/EIF4G3/B2M/EIF3J/STAT1/ETS1/RARS1/DEGS1/SOCS5/IFNGR2/EGFR/CAPG/GLMN/JAK2/EIF3A/NCK1/TGFB2/HDAC9/HIF1A	NPC	Exo0Gy_vs_Control	Enriched_in_Control
